# Type 2 diabetes mellitus exacerbates vaginal group B *Streptococcus* colonization via impaired mucosal cytokine response

**DOI:** 10.64898/2026.01.08.698441

**Authors:** Clare M. Robertson, Vicki Mercado-Evans, Addison B. Larson, Holly Branthoover, Samantha Ottinger, Marlyd E. Mejia, Zainab A. Hameed, Lindsey A. Gonzalez, Camille Serchejian, Libbie Ogilvie, Jacob J. Zulk, Kathryn A. Patras

## Abstract

Type 2 diabetes mellitus (T2D) is a metabolic disorder that confers increased risk of microbial infections, including those caused by the opportunistic pathogen group B *Streptococcus* (GBS). Asymptomatic GBS carriage in the vaginal tract is a notable reservoir for infection, but the impact of T2D on the vaginal mucosa and GBS colonization is not fully understood. We employed a diet-induced mouse model of T2D paired with vaginal GBS colonization to investigate the impact of diabetes on glucose availability, vaginal microbiome composition, and vaginal cytokine profiles at baseline and in response to GBS. We observed enhanced susceptibility of diabetic mice to GBS vaginal colonization and reproductive tract dissemination. Despite experiencing hyperglycemia, diabetic mice did not exhibit elevated glucose in the reproductive tract. Regarding the vaginal microbiota, diabetic mice had minimal compositional differences with decreased *Mammaliicoccus* being the only significant taxonomic variance. Vaginal cytokine profiling revealed consistently depressed cytokines in diabetic mice, beginning with KC at baseline and expanding to an array of eight pro-inflammatory cytokines post-GBS infection. Pairing cytokine observations with GBS colonization outcomes revealed a correlation between delayed vaginal IL-1α induction and persistent vaginal GBS, suggesting that vaginal cytokine deficiency may contribute to diabetic GBS vaginal colonization. Supplementation with intravaginal rIL-1α was sufficient to resolve GBS burden differences between diabetic mice and non-diabetic controls, confirming that deficient vaginal cytokine responses contribute to diabetic GBS vaginal persistence. These findings advance our understanding of diabetic vaginal mucosal susceptibility to pathogens and support the potential for immunological intervention in the susceptible diabetic population.

**IMPORTANCE:** People with T2D are more susceptible to microbial infections, but there is limited understanding of the mechanisms that drive this vulnerability. One possibility is that T2D enhances colonization of opportunistic pathogens, like GBS, in mucosal reservoirs as a precursor to infection. In this study, we used a diabetic mouse model to test whether diabetes alters the vaginal mucosa to promote GBS colonization. We found that increased vaginal GBS colonization in diabetic mice was not linked to tissue glucose availability or changes to the vaginal microbiome, but instead was associated with impaired vaginal immune responses. These findings provide a foundation for translational approaches to reduce GBS persistence and dissemination in at-risk individuals.
