## Supplemental Table 1 for "Type 2 diabetes mellitus exacerbates vaginal group B *Streptococcus* colonization via impaired mucosal cytokine response"

### Sheet: Counts table ASVs
MUR___ = experiment ID (unique number indicates unique experiment)
C__ or H__ = mouse ID (C - control diet, H - HFHS diet, unique number indicates unique mouse within an experiment)
W__ = timepoint (number following W indicates number of weeks on diet)
	ASV
ASV ID	RS-GCF-014853615.1-NZ-JACZAP010000041.1	D83374	RS-GCF-001876475.1-NZ-LWJW01000053.1	RS-GCF-002902755.1-NZ-PPRS01000020.1	RS-GCF-000310465.1-NZ-ANCW01000008.1	RS-GCF-000427075.1-NC-021486.1--5	MJ006-2-barcode56-umi75809bins-ubs-6	MJ030-2-barcode63-umi127171bins-ubs-3	MJ007-1-barcode38-umi4882bins-ubs-57	MJ007-2-barcode57-umi45392bins-ubs-4	RS-GCF-000454925.1-NZ-AUWA01000025.1
Taxonomy	Enterococcus faecalis	Staphylococcus xylosus	Staphylococcus equorum	Mammaliicoccus lentus	Streptococcus agalactiae	Streptococcus agalactiae	Escherichia albertii	Escherichia_710834	Staphylococcus equorum	Escherichia fergusonii	Streptococcus agalactiae
Consensus sequence	CCTACGGGTGGCTGCAGTAGGGAATCTTCGGCAATGGACGAAAGTCTGACCGAGCAACGCCGCGTGAGTGAAGAAGGTTTTCGGATCGTAAAACTCTGTTGTTAGAGAAGAACAAGGACGTTAGTAACTGAACGTCCCCTGACGGTATCTAACCAGAAAGCCACGGCTAACTACGTGCCAGCAGCCGCGGTAATACGTAGGTGGCAAGCGTTGTCCGGATTTATTGGGCGTAAAGCGAGCGCAGGCGGTTTCTTAAGTCTGATGTGAAAGCCCCCGGCTCAACCGGGGAGGGTCATTGGAAACTGGGAGACTTGAGTGCAGAAGAGGAGAGTGGAATTCCATGTGTAGCGGTGAAATGCGTAGATATATGGAGGAACACCAGTGGCGAAGGCGGCTCTC…	CCTACGGGTGGCTGCAGTAGGGAATCTTCCGCAATGGGCGAAAGCCTGACGGAGCAACGCCGCGTGAGTGATGAAGGGTTTCGGCTCGTAAAACTCTGTTATTAGGGAAGAACAAATGTGTAAGTAACTGTGCACATCTTGACGGTACCTAATCAGAAAGCCACGGCTAACTACGTGCCAGCAGCCGCGGTAATACGTAGGTGGCAAGCGTTATCCGGAATTATTGGGCGTAAAGCGCGCGTAGGCGGTTTCTTAAGTCTGATGTGAAAGCCCACGGCTCAACCGTGGAGGGTCATTGGAAACTGGGAAACTTGAGTGCAGAAGAGGAAAGTGGAATTCCATGTGTAGCGGTGAAATGCGCAGAGATATGGAGGAACACCAGTGGCGAAGGCGACTTTC…	CCTACGGGGGGCTGCAGTAGGGAATCTTCCGCAATGGACGAAAGTCTGACGGAGCAACGCCGCGTGAGTGATGAAGGTTTTCGGATCGTAAAACTCTGTTATTAGGGAAGAACAAATGTGTAAGTAACTGTGCACATCTTGACGGTACCTAATCAGAAAGCCACGGCTAACTACGTGCCAGCAGCCGCGGTAATACGTAGGTGGCAAGCGTTATCCGGAATTATTGGGCGTAAAGCGCGCGTAGGCGGTTTCTTAAGTCTGATGTGAAAGCCCACGGCTCAACCGTGGAGGGTCATTGGAAACTGGGAAACTTGAGTACAGAAGAGGAAAGTGGAATTCCATGTGTAGCGGTGAAATGCGCAGAGATATGGAGGAACACCAGTGGCGAAGGCGACTTTC…	CCTACGGGTGGCTGCAGTAGGGAATCTTCCGCAATGGGCGAAAGCCTGACGGAGCAACGCCGCGTGAGTGATGAAGGTCTTAGGATCGTAAAACTCTGTTGTTAGGGAAGAACAAATTTGTTAGTAACTGAACAAGTCTTGACGGTACCTAACCAGAAAGCCACGGCTAACTACGTGCCAGCAGCCGCGGTAATACGTAGGTGGCAAGCGTTATCCGGAATTATTGGGCGTAAAGCGCGCGTAGGCGGTTTCTTAAGTCTGATGTGAAAGCCCACGGCTCAACCGTGGAGGGTCATTGGAAACTGGGGAACTTGAGTGCAGAAGAGGAGAGTGGAATTCCATGTGTAGCGGTGAAATGCGCAGAGATATGGAGGAACACCAGTGGCGAAGGCGGCTCTC…	CCTACGGGTGGCTGCAGTAGGGAATCTTCGGCAATGGACGGAAGTCTGACCGAGCAACGCCGCGTGAGTGAAGAAGGTTTTCGGATCGTAAAGCTCTGTTGTTAGAGAAGAACGTTGGTAGGAGTGGAAAATCTACCAAGTGACGGTAACTAACCAGAAAGGGACGGCTAACTACGTGCCAGCAGCCGCGGTAATACGTAGGTCCCGAGCGTTGTCCGGATTTATTGGGCGTAAAGCGAGCGCAGGCGGTTCTTTAAGTCTGAAGTTAAAGGCAGTGGCTTAACCATTGTACGCTTTGGAAACTGGAGGACTTGAGTGCAGAAGGGGAGAGTGGAATTCCATGTGTAGCGGTGAAATGCGTAGATATATGGAGGAACACCGGTGGCGAAAGCGGCTCTC…	CCTACGGGTGGCTGCAGTAGGGAATCTTCGGCAATGGACGGAAGTCTGACCGAGCAACGCCGCGTGAGTGAAGAAGGTTTTCGGATCGTAAAGCTCTGTTGTTAGAGAAGAACGTTGGTAGGAGTGGAAAATCTACCAAGTGACGGTAACTAACCAGAAAGGGACGGCTAACTACGTGCCAGCAGCCGCGGTAATACGTAGGTCCCGAGCGTTGTCCGGATTTATTGGGCGTAAAGCGAGCGCAGGCGGTTCTTTAAGTCTGAAGTTAAAGGCAGTGGCTTAACCATTGTACGCTTTGGAAACTGGAGGACTTGAGTGCAGAAGGGGAGAGTGGAATTCCATGTGTAGCGGTGAAATGCGTAGATATATGGAGGAACACCGGTGGCGAAAGCGGCTCTC…	CCTACGGGTGGCTGCAGTGGGGAATATTGCACAATGGGCGCAAGCCTGATGCAGCCATGCCGCGTGTATGAAGAAGGCCTTCGGGTTGTAAAGTACTTTCAGCGGGGAGGAAGGGAGTAAAGTTAATACCTTTGCTCATTGACGTTACCCGCAGAAGAAGCACCGGCTAACTCCGTGCCAGCAGCCGCGGTAATACGGAGGGTGCAAGCGTTAATCGGAATTACTGGGCGTAAAGCGCACGCAGGCGGTTTGTTAAGTCAGATGTGAAATCCCCGGGCTCAACCTGGGAACTGCATCTGATACTGGCAAGCTTGAGTCTCGTAGAGGGGGGTAGAATTCCAGGTGTAGCGGTGAAATGCGTAGAGATCTGGAGGAATACCGGTGGCGAAGGCGGCCCCC…	CCTACGGGGGGCTGCAGTGGGGAATATTGCACAATGGGCGCAAGCCTGATGCAGCCATGCCGCGTGTATGAAGAAGGCCTTCGGGTTGTAAAGTACTTTCAGCGGGGAGGAAGGGAGTAAAGTTAATACCTTTGCTCATTGACGTTACCCGCAGAAGAAGCACCGGCTAACTCCGTGCCAGCAGCCGCGGTAATACGGAGGGTGCAAGCGTTAATCGGAATTACTGGGCGTAAAGCGCACGCAGGCGGTTTGTTAAGTCAGATGTGAAATCCCCGGGCTCAACCTGGGAACTGCATCTGATACTGGCAAGCTTGAGTCTCGTAGAGGGGGGTAGAATTCCAGGTGTAGCGGTGAAATGCGTAGAGATCTGGAGGAATACCGGTGGCGAAGGCGGCCCCC…	CCTACGGGTGGCTGCAGTAGGGAATCTTCCGCAATGGACGAAAGTCTGACGGAGCAACGCCGCGTGAGTGATGAAGGTTTTCGGATCGTAAAACTCTGTTATTAGGGAAGAACAAATGTGTAAGTAACTGTGCACATCTTGACGGTACCTAATCAGAAAGCCACGGCTAACTACGTGCCAGCAGCCGCGGTAATACGTAGGTGGCAAGCGTTATCCGGAATTATTGGGCGTAAAGCGCGCGTAGGCGGTTTCTTAAGTCTGATGTGAAAGCCCACGGCTCAACCGTGGAGGGTCATTGGAAACTGGGAAACTTGAGTACAGAAGAGGAAAGTGGAATTCCATGTGTAGCGGTGAAATGCGCAGAGATATGGAGGAACACCAGTGGCGAAGGCGACTTTC…	CCTACGGGTGGCTGCAGTGGGGAATATTGCACAATGGGCGCAAGCCTGATGCAGCCATGCCGCGTGTATGAAGAAGGCCTTCGGGTTGTAAAGTACTTTCAGCGGGGAGGAAGGGAGTAAAGTTAATACCTTTGCTCATTGACGTTACCCGCAGAAGAAGCACCGGCTAACTCCGTGCCAGCAGCCGCGGTAATACGGAGGGTGCAAGCGTTAATCGGAATTACTGGGCGTAAAGCGCACGCAGGCGGTTTGTTAAGTCAGATGTGAAATCCCCGGGCTCAACCTGGGAACTGCATCTGATACTGGCAAGCTTGAGTCTCGTAGAGGGGGGTAGAATTCCAGGTGTAGCGGTGAAATGCGTAGAGATCTGGAGGAATACCGGTGGCGAAGGCGGCCCCC…	CCTATGGGGTGCTGCAGTAGGGAATCTTCGGCAATGGACGGAAGTCTGACCGAGCAACGCCGCGTGAGTGAAGAAGGTTTTCGGATCGTAAAGCTCTGTTGTTAGAGAAGAACGTTGGTAGGAGTGGAAAATCTACCAAGTGACGGTAACTAACCAGAAAGGGACGGCTAACTACGTGCCAGCAGCCGCGGTAATACGTAGGTCCCGAGCGTTGTCCGGATTTATTGGGCGTAAAGCGAGCGCAGGCGGTTCTTTAAGTCTGAAGTTAAAGGCAGTGGCTTAACCATTGTACGCTTTGGAAACTGGAGGACTTGAGTGCAGAAGGGGAGAGTGGAATTCCATGTGTAGCGGTGAAATGCGTAGATATATGGAGGAACACCGGTGGCGAAAGCGGCTCTC…
Sample ID
MUR11_C01_W00	0	3301	0	0	0	0	0	0	0	0	0
MUR10_H02_W00	64	0	0	0	0	0	0	0	0	0	0
MUR11_C02_W00	0	7274	0	0	0	0	0	0	0	0	0
MUR10_C03_W00	1683	3556	0	99	0	0	16	13	0	11	0
MUR11_H03_W00	0	38	0	0	0	0	0	0	0	0	0
MUR10_C04_W00	0	231	0	0	0	0	0	0	0	0	0
MUR10_H04_W00	0	8586	0	0	0	0	0	0	0	0	0
MUR11_H04_W00	1595	22640	0	0	0	0	0	0	0	0	0
MUR10_C06_W00	0	0	0	2610	0	0	0	0	0	0	0
MUR10_C07_W00	0	1176	0	0	0	0	0	0	0	0	0
MUR10_C08_W00	0	0	0	0	0	0	18	29	0	7	0
MUR10_H10_W00	48	7896	0	694	0	0	0	0	0	0	0
MUR10_C12_W00	0	459	0	0	0	0	0	0	0	0	0
MUR10_H12_W00	0	0	0	205	0	31	0	0	0	0	32
MUR10_H13_W00	0	1830	0	0	0	0	0	0	0	0	0
MUR10_H14_W00	0	776	0	0	0	0	0	0	0	0	0
MUR10_C01_W04	0	0	0	0	18	65	151	89	0	101	20
MUR10_H01_W04	0	0	0	0	28	61	20	9	0	0	26
MUR11_C01_W04	0	195	0	0	0	0	0	0	0	0	0
MUR11_H01_W04	0	1362	0	0	0	0	0	0	0	0	0
MUR10_C02_W04	0	473	10	0	0	0	0	18	0	5	0
MUR11_C02_W04	0	1047	51	0	0	0	0	0	42	0	0
MUR11_H02_W04	0	32839	0	0	0	0	0	0	0	0	0
MUR10_C03_W04	0	1638	0	0	0	0	0	0	0	0	0
MUR10_H03_W04	0	1022	0	268	0	0	0	0	0	0	0
MUR11_C03_W04	0	42	0	218	0	0	0	0	0	0	0
MUR11_H03_W04	2003	27061	0	0	0	0	0	0	0	0	0
MUR10_C04_W04	0	139	0	0	0	0	0	0	0	0	0
MUR11_H04_W04	0	36858	4	0	0	0	0	0	0	0	0
MUR10_C05_W04	57	14972	0	2662	31	46	56	28	0	38	44
MUR10_H05_W04	0	0	0	0	0	0	2	16	0	5	0
MUR11_H05_W04	0	47561	0	0	0	0	0	0	0	0	0
MUR10_C06_W04	0	835	21	0	11	10	0	0	35	0	10
MUR11_H06_W04	0	37911	0	0	0	0	0	0	0	0	0
MUR10_C07_W04	0	0	0	19	50	97	0	0	0	0	53
MUR10_H07_W04	0	391	0	11	0	0	3	9	0	0	0
MUR10_C08_W04	0	3258	0	20	20	29	5	0	0	0	14
MUR10_C10_W04	0	110	0	0	0	0	0	0	0	0	0
MUR10_C11_W04	0	2164	0	0	0	0	0	0	0	0	0
MUR10_H11_W04	0	244	0	0	9	22	8	6	0	0	23
MUR10_C13_W04	0	64	0	0	0	0	0	0	0	0	0
MUR10_C14_W04	269	1131	0	0	0	0	0	0	0	0	0
MUR10_C01_W08	0	8300	0	130	0	0	0	0	0	0	0
MUR11_C01_W08	0	1944	0	450	0	0	0	0	0	0	0
MUR11_H01_W08	2	622	0	0	0	0	0	0	0	0	0
MUR10_C02_W08	0	6044	0	0	0	0	0	0	0	0	0
MUR11_C02_W08	0	1346	674	762	0	0	0	0	517	0	0
MUR11_H02_W08	0	1821	0	0	0	0	0	0	0	0	0
MUR11_H03_W08	0	343	0	0	0	0	0	0	0	0	0
MUR10_C04_W08	0	17582	0	0	0	0	0	0	0	0	0
MUR10_C05_W08	0	150	0	0	0	0	0	0	0	0	0
MUR10_H05_W08	0	14079	0	9409	0	0	10	11	0	7	0
MUR11_H05_W08	0	5462	461	83	200	401	102	134	434	114	89
MUR10_C06_W08	0	30429	0	988	0	0	0	0	0	0	0
MUR10_H06_W08	0	0	0	1969	22	43	49	47	0	27	10
MUR11_H06_W08	0	8623	85	0	49	115	310	415	80	260	39
MUR10_C07_W08	0	10	0	0	0	0	0	0	0	0	0
MUR10_H07_W08	0	0	60	239	0	0	0	0	79	0	0
MUR10_C09_W08	0	22487	0	938	0	0	6	0	0	17	0
MUR10_H10_W08	0	118	157	0	0	0	0	0	150	0	0
MUR10_C12_W08	0	41560	0	0	0	0	0	0	0	0	0
MUR10_H12_W08	0	0	52	0	0	0	0	0	74	0	0
MUR10_C13_W08	0	10611	0	0	0	0	0	0	0	0	0
MUR10_H13_W08	0	122	92	67	0	0	0	0	27	0	0
MUR10_C14_W08	0	1985	579	0	0	0	0	0	716	0	0
MUR10_H14_W08	0	146	0	0	0	0	0	0	0	0	0
MUR10_C15_W08	0	1932	0	0	0	0	0	0	0	0	0
MUR10_H15_W08	0	62809	0	0	0	0	0	0	0	0	0
MUR10_H16_W08	0	55266	0	0	0	0	0	0	0	0	0
MUR11_C01_W12	0	19339	0	7018	0	0	0	0	0	0	0
MUR11_H01_W12	0	263	112	0	0	0	0	0	133	0	0
MUR10_C02_W12	40	0	0	0	0	0	0	0	0	0	0
MUR11_C02_W12	0	1093	0	3461	0	0	0	0	0	0	0
MUR11_H02_W12	439	38902	33	302	0	0	0	0	34	57	0
MUR10_C03_W12	0	3372	0	26792	0	0	0	0	0	0	0
MUR11_C03_W12	0	917	37	27910	0	0	0	0	40	0	0
MUR11_H03_W12	970	72071	26	87	0	0	0	0	35	0	0
MUR10_C04_W12	0	0	14	0	0	0	0	0	47	0	0
MUR11_H04_W12	0	61245	68	0	0	0	0	0	72	0	0
MUR10_C05_W12	0	5010	0	15	0	0	0	0	0	0	0
MUR10_H05_W12	0	0	17	0	0	0	0	0	29	0	0
MUR11_H05_W12	129	37241	78	0	0	0	0	0	104	0	0
MUR10_C06_W12	0	70532	0	781	0	0	0	0	0	0	0
MUR10_H06_W12	0	288	0	0	0	0	0	0	0	0	0
MUR11_H06_W12	190	18480	31	0	0	0	0	0	32	0	0
MUR10_C07_W12	0	2370	7	0	0	0	0	0	15	0	0
MUR10_H07_W12	0	68032	0	1567	0	0	0	0	0	0	0
MUR10_C08_W12	0	44051	0	0	0	0	0	0	0	0	0
MUR10_H08_W12	0	14052	27	19020	0	0	0	0	28	0	0
MUR10_H09_W12	0	30690	0	0	0	0	0	0	0	0	0
MUR10_C10_W12	0	0	28	0	0	0	0	0	36	0	0
MUR10_H10_W12	0	0	0	0	47	93	0	0	0	0	14
MUR10_C11_W12	0	4157	213	0	0	0	0	0	347	0	0
MUR10_H11_W12	0	74584	0	0	0	0	0	0	0	0	0
MUR10_C12_W12	81	1443	120	0	37	58	95	105	129	78	9
MUR10_H12_W12	0	899	657	0	0	0	0	0	615	0	0
MUR10_H13_W12	0	53143	0	0	0	0	0	0	0	0	0
MUR10_H15_W12	0	1951	0	3912	0	0	0	0	0	0	0

### Sheet: Decontamination
ASV	Taxonomy	# of Samples Observed In	Reason for removal
AB018439	d__Bacteria; p__Proteobacteria; c__Alphaproteobacteria; o__Sphingomonadales; f__Sphingomonadaceae; g__Sphingomonas_L_486704; s__Sphingomonas_L_486704 oligophenolica	32	present in blank
RS-GCF-018129845.1-NZ-JAFCMF010000001.1	d__Bacteria; p__Proteobacteria; c__Alphaproteobacteria; o__Rhizobiales_A_504705; f__Xanthobacteraceae_503485; g__Bradyrhizobium; s__	20	present in blank
AY785319	d__Bacteria; p__Proteobacteria; c__Alphaproteobacteria; o__Rhizobiales_A_501396; f__Rhizobiaceae_A_499470; g__Phyllobacterium_498581; s__Phyllobacterium brassicacearum	18	present in blank
FJ546419	d__Bacteria; p__Proteobacteria; c__Alphaproteobacteria; o__Rhizobiales_A_504705; f__Xanthobacteraceae_503485; g__Bradyrhizobium; s__Bradyrhizobium algeriense	19	present in blank
RS-GCF-000368045.1-NZ-KB849238.1	d__Bacteria; p__Proteobacteria; c__Gammaproteobacteria; o__Pseudomonadales_660879; f__Moraxellaceae; g__Acinetobacter; s__Acinetobacter johnsonii	14	present in blank
KC247085	d__Bacteria; p__Proteobacteria; c__Alphaproteobacteria; o__Rhizobiales_A_504705; f__Xanthobacteraceae_503485; g__Bradyrhizobium; s__Bradyrhizobium retamae	15	common contaminant / soil bacterium

### Sheet: DA ANCOM-BC2
	Differential abundance via ANCOM-BC2 on ASVs
	feature	lfc	w	pval	se	qval
	RS-GCF-014853615.1-NZ-JACZAP010000041.1	0.253466	0.354114	0.723253	0.715773	1
	D83374	1.09425	0.974413	0.329851	1.12298	1
	RS-GCF-001876475.1-NZ-LWJW01000053.1	0.0171826	0.0242696	0.980638	0.707987	1
	RS-GCF-002902755.1-NZ-PPRS01000020.1	-1.9407	-1.53307	0.125257	1.26589	0.626287
	MJ007-1-barcode38-umi4882bins-ubs-57	-0.109446	-0.142544	0.886651	0.767805	1
	Differential abundance via ANCOM-BC2 on species
	feature	lfc	w	pval	se	qval
	d__Bacteria;p__Firmicutes_D;c__Bacilli;o__Lactobacillales;f__Enterococcaceae;g__Enterococcus_H_360604;s__Enterococcus_H_360604 faecalis	0.159665	0.208545	0.834803	0.765613	1
	d__Bacteria;p__Firmicutes_D;c__Bacilli;o__Staphylococcales;f__Staphylococcaceae;g__Staphylococcus;s__Staphylococcus xylosus	1.00045	0.975842	0.329143	1.02521	0.987429
	d__Bacteria;p__Firmicutes_D;c__Bacilli;o__Staphylococcales;f__Staphylococcaceae;g__Staphylococcus;s__Staphylococcus equorum	-0.0854272	-0.0858241	0.931606	0.995375	1
	d__Bacteria;p__Firmicutes_D;c__Bacilli;o__Staphylococcales;f__Staphylococcaceae;g__Mammaliicoccus_319278;s__Mammaliicoccus lentus	-2.0345	-1.75409	0.0794157	1.15986	0.317663
	Differential abundance via ANCOM-BC2 on genera
	feature	lfc	w	pval	se	qval
	d__Bacteria;p__Firmicutes_D;c__Bacilli;o__Lactobacillales;f__Enterococcaceae;g__Enterococcus_H_360604	-0.195989	-0.221392	0.824787	0.885256	1
	d__Bacteria;p__Firmicutes_D;c__Bacilli;o__Staphylococcales;f__Staphylococcaceae;g__Staphylococcus	0.315145	0.40558	0.685051	0.777022	1
	d__Bacteria;p__Firmicutes_D;c__Bacilli;o__Staphylococcales;f__Staphylococcaceae;g__Mammaliicoccus_319278	-2.39016	-2.39469	0.0166344	0.998106	0.0499032

### Sheet: DA MaAsLin2
	Differential abundance via MaAsLin2 on ASVs	Fixed effects: Diet
	feature	metadata	value	coef	stderr	N	N.not.0	pval	qval
	D83374	diet	H	1.16773	0.853816	29	24	0.182696	0.66442
	RS.GCF.002902755.1.NZ.PPRS01000020.1	diet	H	-1.73238	1.52442	29	11	0.265768	0.66442
	RS.GCF.014853615.1.NZ.JACZAP010000041.1	diet	H	-0.49591	0.753865	29	6	0.516221	0.737164
	RS.GCF.001876475.1.NZ.LWJW01000053.1	diet	H	-0.53673	1.58285	29	15	0.737164	0.737164
	MJ007.1.barcode38.umi4882bins.ubs.57	diet	H	-0.773311	1.60907	29	15	0.634676	0.737164
	Differential abundance via MaAsLin2 on species	Fixed effects: Diet
	feature	metadata	value	coef	stderr	N	N.not.0	pval	qval
	d__Bacteria.p__Firmicutes_D.c__Bacilli.o__Staphylococcales.f__Staphylococcaceae.g__Staphylococcus.s__Staphylococcus.xylosus	diet	H	1.16773	0.853816	29	24	0.182696	0.531536
	d__Bacteria.p__Firmicutes_D.c__Bacilli.o__Staphylococcales.f__Staphylococcaceae.g__Mammaliicoccus_319278.s__Mammaliicoccus.lentus	diet	H	-1.73238	1.52442	29	11	0.265768	0.531536
	d__Bacteria.p__Firmicutes_D.c__Bacilli.o__Lactobacillales.f__Enterococcaceae.g__Enterococcus_H_360604.s__Enterococcus_H_360604.faecalis	diet	H	-0.49591	0.753865	29	6	0.516221	0.673342
	d__Bacteria.p__Firmicutes_D.c__Bacilli.o__Staphylococcales.f__Staphylococcaceae.g__Staphylococcus.s__Staphylococcus.equorum	diet	H	-0.682454	1.60126	29	15	0.673342	0.673342
	Differential abundance via MaAsLin2 on genera	Fixed effects: Diet
	feature	metadata	value	coef	stderr	N	N.not.0	pval	qval
	d__Bacteria.p__Firmicutes_D.c__Bacilli.o__Staphylococcales.f__Staphylococcaceae.g__Staphylococcus	diet	H	0.718696	0.66302	29	27	0.287962	0.431943
	d__Bacteria.p__Firmicutes_D.c__Bacilli.o__Staphylococcales.f__Staphylococcaceae.g__Mammaliicoccus_319278	diet	H	-1.73238	1.52442	29	11	0.265768	0.431943
	d__Bacteria.p__Firmicutes_D.c__Bacilli.o__Lactobacillales.f__Enterococcaceae.g__Enterococcus_H_360604	diet	H	-0.49591	0.753865	29	6	0.516221	0.516221

### Sheet: DA Mann-Whitney
	Differential abundance via Mann-Whitney Test on species
	feature	U_statistic	p_value	p_adj
	d__Bacteria;p__Firmicutes_D;c__Bacilli;o__Staphylococcales;f__Staphylococcaceae;g__Staphylococcus;s__Staphylococcus xylosus	72	0.16507	0.596621
	d__Bacteria;p__Firmicutes_D;c__Bacilli;o__Staphylococcales;f__Staphylococcaceae;g__Mammaliicoccus_319278;s__Mammaliicoccus lentus	125.5	0.291227	0.596621
	d__Bacteria;p__Proteobacteria;c__Gammaproteobacteria;o__Enterobacterales_A_737866;f__Enterobacteriaceae_A;g__Escherichia_710834;s__	112	0.298311	0.596621
	d__Bacteria;p__Proteobacteria;c__Gammaproteobacteria;o__Enterobacterales_A_737866;f__Enterobacteriaceae_A;g__Escherichia_710834;s__Escherichia albertii	112	0.298311	0.596621
	d__Bacteria;p__Firmicutes_D;c__Bacilli;o__Lactobacillales;f__Enterococcaceae;g__Enterococcus_H_360604;s__Enterococcus_H_360604 faecalis	98	0.73341	0.962861
	d__Bacteria;p__Proteobacteria;c__Gammaproteobacteria;o__Enterobacterales_A_737866;f__Enterobacteriaceae_A;g__Escherichia_710834;s__Escherichia fergusonii	106	0.881009	0.962861
	d__Bacteria;p__Firmicutes_D;c__Bacilli;o__Lactobacillales;f__Streptococcaceae;g__Streptococcus;s__Streptococcus agalactiae	105	0.960205	0.962861
	d__Bacteria;p__Firmicutes_D;c__Bacilli;o__Staphylococcales;f__Staphylococcaceae;g__Staphylococcus;s__Staphylococcus equorum	105.5	0.962861	0.962861
	Differential abundance via Mann-Whitney Test on genera
	feature	U_statistic	p_value	p_adj
	d__Bacteria;p__Firmicutes_D;c__Bacilli;o__Staphylococcales;f__Staphylococcaceae;g__Staphylococcus	83.5	0.357909	0.894772
	d__Bacteria;p__Firmicutes_D;c__Bacilli;o__Staphylococcales;f__Staphylococcaceae;g__Mammaliicoccus_319278	125.5	0.291227	0.894772
	d__Bacteria;p__Firmicutes_D;c__Bacilli;o__Lactobacillales;f__Enterococcaceae;g__Enterococcus_H_360604	98	0.73341	0.960205
	d__Bacteria;p__Firmicutes_D;c__Bacilli;o__Lactobacillales;f__Streptococcaceae;g__Streptococcus	105	0.960205	0.960205
	d__Bacteria;p__Proteobacteria;c__Gammaproteobacteria;o__Enterobacterales_A_737866;f__Enterobacteriaceae_A;g__Escherichia_710834	106	0.881009	0.960205

### Sheet: Differential presence Fishers
	Differential presence via Fisher's Exact Test on ASVs
	feature	odds_ratio	p_value	p_adj
	RS-GCF-014853615.1-NZ-JACZAP010000041.1	0.545455	0.662835	1
	D83374	0.47619	0.632184	1
	RS-GCF-001876475.1-NZ-LWJW01000053.1	0.666667	0.715249	1
	RS-GCF-002902755.1-NZ-PPRS01000020.1	1.88571	0.465684	1
	RS-GCF-000310465.1-NZ-ANCW01000008.1	1.25	1	1
	RS-GCF-000427075.1-NC-021486.1--5	1.25	1	1
	MJ006-2-barcode56-umi75809bins-ubs-6	inf	0.448276	1
	MJ030-2-barcode63-umi127171bins-ubs-3	inf	0.448276	1
	MJ007-1-barcode38-umi4882bins-ubs-57	0.666667	0.715249	1
	MJ007-2-barcode57-umi45392bins-ubs-4	1.25	1	1
	RS-GCF-000454925.1-NZ-AUWA01000025.1	1.25	1	1
	Differential presence via Fisher's Exact Test on species
	feature	odds_ratio	p_value	p_adj
	d__Bacteria;p__Firmicutes_D;c__Bacilli;o__Lactobacillales;f__Enterococcaceae;g__Enterococcus_H_360604;s__Enterococcus_H_360604 faecalis	0.545455	0.662835	0.953666
	d__Bacteria;p__Firmicutes_D;c__Bacilli;o__Staphylococcales;f__Staphylococcaceae;g__Staphylococcus;s__Staphylococcus xylosus	0.47619	0.632184	0.953666
	d__Bacteria;p__Firmicutes_D;c__Bacilli;o__Staphylococcales;f__Staphylococcaceae;g__Staphylococcus;s__Staphylococcus equorum	0.666667	0.715249	0.953666
	d__Bacteria;p__Firmicutes_D;c__Bacilli;o__Staphylococcales;f__Staphylococcaceae;g__Mammaliicoccus_319278;s__Mammaliicoccus lentus	1.88571	0.465684	0.953666
	d__Bacteria;p__Proteobacteria;c__Gammaproteobacteria;o__Enterobacterales_A_737866;f__Enterobacteriaceae_A;g__Escherichia_710834;s__Escherichia albertii	inf	0.448276	0.953666
	d__Bacteria;p__Proteobacteria;c__Gammaproteobacteria;o__Enterobacterales_A_737866;f__Enterobacteriaceae_A;g__Escherichia_710834;s__	inf	0.448276	0.953666
	d__Bacteria;p__Firmicutes_D;c__Bacilli;o__Lactobacillales;f__Streptococcaceae;g__Streptococcus;s__Streptococcus agalactiae	1.25	1	1
	d__Bacteria;p__Proteobacteria;c__Gammaproteobacteria;o__Enterobacterales_A_737866;f__Enterobacteriaceae_A;g__Escherichia_710834;s__Escherichia fergusonii	1.25	1	1
	Differential presence via Fisher's Exact Test on genera
	feature	odds_ratio	p_value	p_adj
	d__Bacteria;p__Firmicutes_D;c__Bacilli;o__Lactobacillales;f__Enterococcaceae;g__Enterococcus_H_360604	0.545455	0.662835	1
	d__Bacteria;p__Firmicutes_D;c__Bacilli;o__Staphylococcales;f__Staphylococcaceae;g__Staphylococcus	0.8	1	1
	d__Bacteria;p__Firmicutes_D;c__Bacilli;o__Staphylococcales;f__Staphylococcaceae;g__Mammaliicoccus_319278	1.88571	0.465684	1
	d__Bacteria;p__Firmicutes_D;c__Bacilli;o__Lactobacillales;f__Streptococcaceae;g__Streptococcus	1.25	1	1
	d__Bacteria;p__Proteobacteria;c__Gammaproteobacteria;o__Enterobacterales_A_737866;f__Enterobacteriaceae_A;g__Escherichia_710834	1.25	1	1
